# Tumor Subtype Classification Tool for HPV-associated Head and Neck Cancers

**DOI:** 10.1101/2024.07.05.601906

**Authors:** Shiting Li, Bailey F. Garb, Tingting Qin, Sarah Soppe, Elizabeth Lopez, Snehal Patil, Nisha J. D’Silva, Laura S. Rozek, Maureen A. Sartor

**Author notes:** Corresponding Authors: Maureen A. Sartor, University of Michigan, 2017 Palmer Commons, Ann Arbor, MI 48109-2218.; and Laura S. Rozek, Georgetown University, 2115 Wisconsin Ave NW, Washington DC 20009. Co-first authors (Shiting Li, Bailey F. Garb). Georgetown University, Oncology Department, School of Medicine, Washington DC, USA.

## Abstract

**Importance:** Molecular subtypes of HPV-associated Head and Neck Squamous Cell Carcinoma (HNSCC), named IMU (immune strong) and KRT (highly keratinized), are well-recognized and have been shown to have distinct mechanisms of carcinogenesis, clinical outcomes, and potentially differing optimal treatment strategies. Currently, no standardized method exists to subtype a new HPV+ HNSCC tumor. Our paper introduces a machine learning-based classifier and webtool to reliably subtype HPV+ HNSCC tumors using the IMU/KRT paradigm and highlights the importance of subtype in HPV+ HNSCC.

**Objective:** To develop a robust, accurate machine learning-based classification tool that standardizes the process of subtyping HPV+ HNSCC, and to investigate the clinical, demographic, and molecular features associated with subtype in a meta-analysis of four patient cohorts.

**Data Sources:** We conducted RNA-seq on 67 HNSCC FFPE blocks from University of Michigan hospital. Combining this with three publicly available datasets, we utilized a total of 229 HPV+ HNSCC RNA-seq samples. All participants were HPV+ according to RNA expression. An ensemble machine learning approach with five algorithms and three different input training gene sets were developed, with final subtype determined by majority vote. Several additional steps were taken to ensure rigor and reproducibility throughout.

**Study Selection:** The classifier was trained and tested using 84 subtype-labeled HPV+ RNA-seq samples from two cohorts: University of Michigan (UM; n=18) and TCGA-HNC (n=66). The classifier robustness was validated with two independent cohorts: 83 samples from the HPV Virome Consortium and 62 additional samples from UM. We revealed 24 of 39 tested clinicodemographic and molecular variables significantly associated with subtype.

**Results:** The classifier achieved 100% accuracy in the test set. Validation on two additional cohorts demonstrated successful separation by known features of the subtypes. Investigating the relationship between subtype and 39 molecular and clinicodemographic variables revealed IMU is associated with epithelial-mesenchymal transition (p=2.25×10^−04^), various immune cell types, and lower radiation resistance (p=0.0050), while KRT is more highly keratinized (p=2.53×10^−08^), and more likely female than IMU (p=0.0082).

**Conclusions and Relevance:** This study provides a reliable classifier for subtyping HPV+ HNSCC tumors as either IMU or KRT based on bulk RNA-seq data, and additionally, improves our understanding of the HPV+ HNSCC subtypes.
