## Supplemental Tables for "Tumor Subtype Classification Tool for HPV-associated Head and Neck Cancers": Supplementary-TableS5-Correlations_with_subtype.csv

Variable 1	Variable 2	estimate	p.value	statistic	std.error
HPV integration	Subtype (IMU)	-1.419832103	3.53E-06	-4.637100826	0.306189612
e6 activation score	radio sensitivity score	-2.180289736	0.044378661	-2.022407587	1.078066435
HPV integration	radio sensitivity score	5.474855066	0.019832214	2.329507166	2.350220315
HPV integration	kerat score	0.316846034	0.034559167	2.113486289	0.149916295
e6 activation score	kerat score	-0.86767361	1.65E-58	-22.56783724	0.038447353
HPV integration	T.cells.CD4	-4.885199319	0.020395623	-2.31898918	2.106607207
B.cell	chr16q loss	-0.043253634	0.006357077	-2.801669102	0.015438524
HPV integration	Malignant	1.300323967	0.041022397	2.043303563	0.636383154
e6 activation score	emt score	0.137033615	0.040606959	2.060014776	0.066520695
HPV integration	Dendritic	-21.42117533	0.002016325	-3.087817172	6.937319841
e6 activation score	e6FL influence scores	0.003861091	5.42E-10	6.50455896	5.94E-04
tcell score	radio sensitivity score	-3.03911621	0.005428691	-2.809060461	1.081897756
e6 activation score	T.cells.CD8	12.42947895	1.97E-11	7.085417124	1.754233904
B.cell	Malignant	-0.200154836	4.58E-21	-10.49879455	0.019064554
e6 activation score	T.cells.CD4	4.28469902	1.16E-06	5.00627534	0.855865634
e6 activation score	Malignant	-2.588782729	5.26E-21	-10.47891529	0.247046823
emt score	tcell score	0.245824131	2.85E-04	3.689273397	0.066632126
e6 activation score	Macrophage	6.946519326	2.11E-13	7.839536916	0.886087967
emt score	radio sensitivity score	2.849973375	0.009579304	2.61419422	1.090191905
e6 activation score	Fibroblast	5.293515232	5.55E-07	5.162712163	1.025336115
tcell score	mes score	0.291986978	4.56E-05	4.162850658	0.070141113
e6 activation score	Endothelial	8.021278294	5.07E-06	4.680680694	1.7136991
tcell score	kerat score	-0.222449634	0.001681897	-3.18166677	0.069916069
e6 activation score	chr16q loss	-0.621471099	4.73E-04	-3.643437352	0.170572742
e6 activation score	bcell score	0.392199337	5.48E-09	6.078906224	0.064518077
emt score	mes score	0.828245136	4.75E-44	17.78503488	0.046569779
e6 activation score	Dendritic	16.93124806	7.36E-10	6.449304997	2.62528258
e6 activation score	B.cell	2.643830884	0.002570943	3.050787739	0.866605975
tcell score	e6FL influence scores	0.002341366	3.05E-04	3.670877029	6.38E-04
tcell score	chr3q gain	-0.551401297	0.042700563	-2.059071187	0.267791274
tcell score	chr16q loss	-0.4822273	0.008119452	-2.714020641	0.177680042
tcell score	bcell score	0.87866636	2.74E-61	23.53325255	0.037337226
emt score	Malignant	-1.207372639	7.12E-05	-4.051352312	0.298017192
tcell score	T.cells.CD8	15.197857	8.35E-17	9.060360584	1.6774009
emt score	Fibroblast	9.245270735	4.20E-20	10.1799798	0.908181638
tcell score	T.cells.CD4	9.149798448	4.98E-31	13.68122683	0.668784939
emt score	Endothelial	3.688278581	0.043205627	2.033802256	1.813489276
emt score	e6FL influence scores	0.001630751	0.013072126	2.502720672	6.52E-04
tcell score	Malignant	-3.330350121	9.89E-39	-16.09801505	0.206879551
emt score	chr3q gain	-0.932869143	0.001095454	-3.386211147	0.275490542
tcell score	Macrophage	9.290429528	1.02E-24	11.68404066	0.795138411
emt score	chr16q loss	-0.453590955	0.020779754	-2.358101187	0.192354322
tcell score	Dendritic	19.20194206	2.85E-12	7.411834385	2.590713858
tcell score	B.cell	6.006231971	1.31E-12	7.540680296	0.796510624
emt score	bcell score	0.171604309	0.015201065	2.447251563	0.070121238
Subtype (IMU)	tcell score	0.745330018	2.18E-06	4.735845656	0.157380555
Subtype (IMU)	T.cells.CD8	16.86142616	2.62E-04	3.650134077	4.619399124
Subtype (IMU)	T.cells.CD4	11.59979806	5.48E-06	4.545407496	2.551981987
Subtype (IMU)	radio sensitivity score	-6.680687975	0.004963343	-2.80940329	2.377973998
Subtype (IMU)	mes score	0.678642632	4.08E-05	4.102742213	0.16541196
bcell score	radio sensitivity score	-2.518434814	0.017406025	-2.396642667	1.050817816
Subtype (IMU)	kerat score	-1.045897995	2.53E-08	-5.571381721	0.18772686
Subtype (IMU)	emt score	0.551957236	2.25E-04	3.688599553	0.149638698
Subtype (IMU)	e6 activation score	1.741741963	1.61E-12	7.064493594	0.246548736
Fibroblast	chr3q gain	-0.04541778	0.016995428	-2.437126701	0.018635789
Subtype (IMU)	e6FL influence scores	0.013428137	1.18E-10	6.442036233	0.002084455
Subtype (IMU)	chr3q gain	-1.446426861	0.011386532	-2.530607104	0.571573066
bcell score	mes score	0.24925455	3.37E-04	3.64423332	0.068396979
Subtype (IMU)	chr16q loss	-2.43988973	3.70E-06	-4.627603804	0.527246894
bcell score	kerat score	-0.214514243	0.001725098	-3.173962052	0.067585636
Subtype (IMU)	bcell score	1.047980006	8.67E-09	5.754873701	0.182103042
Subtype (IMU)	Malignant	-5.822745622	2.49E-11	-6.67424932	0.872419555
Subtype (IMU)	Macrophage	7.717510473	6.59E-04	3.406152075	2.265756286
Subtype (IMU)	Fibroblast	10.42032059	6.20E-05	4.005174183	2.60171471
Subtype (IMU)	Endothelial	27.91328534	5.59E-05	4.02953838	6.927167012
bcell score	e6FL influence scores	0.003744104	7.95E-10	6.435371935	5.82E-04
Subtype (IMU)	Dendritic	76.97105853	1.58E-11	6.739905172	11.42019903
bcell score	chr16q loss	-0.433812957	0.015093804	-2.482979562	0.174714671
Fibroblast	Malignant	-0.150249522	1.41E-17	-9.326663703	0.016109675
Subtype (IMU)	B.cell	7.769678199	1.73E-04	3.755141887	2.06907713
Fibroblast	Macrophage	0.186655414	0.002876976	3.015370405	0.061901322
Fibroblast	Endothelial	0.95191866	1.99E-20	10.28775541	0.092529286
bcell score	T.cells.CD8	10.48488078	1.19E-08	5.932758265	1.767286027
bcell score	T.cells.CD4	9.233247452	7.39E-35	14.88132812	0.620458562
bcell score	Malignant	-3.059184398	1.48E-33	-14.47379881	0.211360158
bcell score	Macrophage	7.494699102	2.03E-16	8.926072623	0.839641287
bcell score	Dendritic	21.798088	4.23E-17	9.162612785	2.379025341
bcell score	B.cell	5.937061638	3.46E-13	7.75913115	0.765170935
T.cells.CD8	radio sensitivity score	-0.08662545	0.022562839	-2.297396824	0.037705915
T.cells.CD8	Malignant	-0.074970398	6.73E-14	-8.022921717	0.009344526
T.cells.CD8	Macrophage	0.32833343	6.06E-26	12.0756368	0.02718974
T.cells.CD8	Dendritic	0.452536155	4.14E-06	4.726350361	0.095747484
T.cells.CD8	B.cell	0.098102793	0.001403213	3.236289148	0.030313359
T.cells.CD4	radio sensitivity score	-0.230979175	0.004631117	-2.861757252	0.080712358
mes score	radio sensitivity score	2.403462042	0.019302701	2.357456103	1.019515078
T.cells.CD4	chr3q gain	-0.037025503	0.016308252	-2.453140221	0.015093105
T.cells.CD4	chr16q loss	-0.023145709	0.026636558	-2.257989909	0.010250581
T.cells.CD4	Malignant	-0.210137343	7.41E-25	-11.72840359	0.01791696
T.cells.CD4	Macrophage	0.411363723	2.03E-08	5.82891646	0.070572932
T.cells.CD4	Dendritic	1.876280772	8.82E-22	10.73358615	0.17480465
mes score	e6FL influence scores	0.001691383	0.00568713	2.793493425	6.05E-04
T.cells.CD4	B.cell	0.198447391	0.002751812	3.0294159	0.065506816
mes score	chr3q gain	-0.73013118	0.005735529	-2.837986608	0.257270833
mes score	Malignant	-1.098122779	1.08E-04	-3.94429526	0.278407854
mes score	Fibroblast	8.336165884	1.19E-18	9.692500442	0.860063503
mes score	Endothelial	7.368260125	1.04E-05	4.516837535	1.631287392
mes score	B.cell	1.954358903	0.019342932	2.356662303	0.829291028
kerat score	T.cells.CD8	-10.82585862	2.26E-09	-6.244346751	1.73370555
kerat score	T.cells.CD4	-2.614376261	0.002554524	-3.052795818	0.856387527
kerat score	Malignant	2.31287907	1.33E-17	9.33589118	0.247740577
kerat score	Macrophage	-6.528732657	1.18E-12	-7.558629168	0.863745596
Malignant	chr16q loss	0.086606623	0.045651945	2.029876085	0.042665965
e6FL influence scores	T.cells.CD8	579.4969042	0.004386402	2.879591681	201.2427346
kerat score	e6FL influence scores	-0.001937634	0.001835587	-3.155040903	6.14E-04
e6FL influence scores	T.cells.CD4	385.7517994	3.64E-05	4.217609615	91.46218701
kerat score	chr16q loss	0.454869723	0.013178094	2.534746736	0.179453717
e6FL influence scores	Malignant	-138.5905703	9.48E-06	-4.537754884	30.54166076
kerat score	Fibroblast	-5.766131849	1.30E-08	-5.914743049	0.974874445
e6FL influence scores	Macrophage	240.27648	0.022455273	2.29925311	104.5019702
kerat score	Endothelial	-9.820771043	4.47E-09	-6.117434771	1.605374051
e6FL influence scores	Fibroblast	329.1032998	0.003714624	2.933681923	112.1809755
kerat score	Dendritic	-10.91823016	6.22E-05	-4.085495178	2.672437412
e6FL influence scores	chr16q loss	-70.66704263	0.00257463	-3.111020363	22.71506914
kerat score	B.cell	-2.32298295	0.006257814	-2.761275677	0.841271652
e6FL influence scores	Dendritic	1552.922038	1.11E-07	5.494620065	282.6259177
ajcc updated	Subtype (IMU)	-1.002836444	0.038570624	-2.06873859	0.48475745
Malignant	Endothelial	-2.563404675	2.79E-11	-7.026079861	0.36484138
Dendritic	chr16q loss	-0.011244354	0.001692463	-3.247976685	0.003461956
ajcc updated	T.cells.CD8	-12.58766408	0.02660082	-2.217326034	5.676956789
Malignant	Dendritic	-4.785879072	1.67E-15	-8.602697183	0.556323089
Dendritic	radio sensitivity score	-0.095850558	1.75E-04	-3.820466383	0.025088706
Macrophage	radio sensitivity score	-0.145577328	0.048399077	-1.985201097	0.073331275
Sex (Female)	kerat score	0.57462876	0.027400959	2.205757852	0.260513075
Sex (Female)	e6 activation score	-0.70910047	0.006597478	-2.716507103	0.26103391
Sex (Female)	e6FL influence scores	-0.005683758	0.043026728	-2.023450439	0.002808943
Macrophage	Malignant	-0.222433972	4.32E-38	-15.89648954	0.013992647
Sex (Female)	Subtype (IMU)	-2.018919616	0.008243194	-2.641942965	0.764179864
HPV integration	e6 activation score	-0.294544515	0.041496132	-2.038538264	0.144488097
Macrophage	Dendritic	0.949620404	5.58E-07	5.161671119	0.18397538
HPV integration	e6FL influence scores	-0.005001255	7.68E-04	-3.364145584	0.001486634
Macrophage	B.cell	0.248276081	2.61E-05	4.298926861	0.057753037
HPV integration	bcell score	-0.299627874	0.04115154	-2.041999915	0.14673256
HPV integration	tcell score	-0.295817772	0.036744014	-2.088597018	0.141634681
e6 activation score	tcell score	0.318656865	1.28E-06	4.985170392	0.063920958
