## Supplemental Tables for "Tumor Subtype Classification Tool for HPV-associated Head and Neck Cancers": Supplementary_TableS1-Feature_gene_sets.xlsx

### Sheet: 10
genes	direction	pathway
PTHLH	down in HPV-KRT	Extracellular_matrix_Mesenchymal_differentiation_Angiogenesis
COL4A5	down in HPV-KRT	Extracellular_matrix_Mesenchymal_differentiation_Angiogenesis
IGF2BP2	down in HPV-IMU	Epdermial_cell_differentiation_Oxidative_reduction_process_Ribosome_biogenesis
ARTN	down in HPV-IMU	Epdermial_cell_differentiation_Oxidative_reduction_process_Ribosome_biogenesis
HK2	up in HPV-KRT	Keratinization_Oxidation_reduction_process_DNA_repair
SLC6A8	up in HPV-KRT	Keratinization_Oxidation_reduction_process_DNA_repair
TRIM2	up in HPV-IMU	Adaptive_immune_response_Innate_immune_response_T_B_cell_activation
C5	up in HPV-IMU	Adaptive_immune_response_Innate_immune_response_T_B_cell_activation
PHGDH	up in HPV-IMU	Adaptive_immune_response_Innate_immune_response_T_B_cell_activation
BCL11A	up in HPV-IMU	Adaptive_immune_response_Innate_immune_response_T_B_cell_activation

### Sheet: 50
genes	direction	pathway
SOX14	down in HPV-KRT	Extracellular_matrix_Mesenchymal_differentiation_Angiogenesis
SFRP1	down in HPV-KRT	Extracellular_matrix_Mesenchymal_differentiation_Angiogenesis
HOXB13	down in HPV-KRT	Extracellular_matrix_Mesenchymal_differentiation_Angiogenesis
IL17REL	down in HPV-KRT	Extracellular_matrix_Mesenchymal_differentiation_Angiogenesis
MEGF10	down in HPV-KRT	Extracellular_matrix_Mesenchymal_differentiation_Angiogenesis
SOX8	down in HPV-KRT	Extracellular_matrix_Mesenchymal_differentiation_Angiogenesis
EN1	down in HPV-KRT	Extracellular_matrix_Mesenchymal_differentiation_Angiogenesis
NPPC	down in HPV-KRT	Extracellular_matrix_Mesenchymal_differentiation_Angiogenesis
TRPA1	down in HPV-KRT	Extracellular_matrix_Mesenchymal_differentiation_Angiogenesis
IL1R2	down in HPV-KRT	Extracellular_matrix_Mesenchymal_differentiation_Angiogenesis
POU3F1	down in HPV-IMU	Epdermial_cell_differentiation_Oxidative_reduction_process_Ribosome_biogenesis
SFN	down in HPV-IMU	Epdermial_cell_differentiation_Oxidative_reduction_process_Ribosome_biogenesis
KDM5B-AS1	down in HPV-IMU	Epdermial_cell_differentiation_Oxidative_reduction_process_Ribosome_biogenesis
SLC35G1	down in HPV-IMU	Epdermial_cell_differentiation_Oxidative_reduction_process_Ribosome_biogenesis
OSGIN1	down in HPV-IMU	Epdermial_cell_differentiation_Oxidative_reduction_process_Ribosome_biogenesis
FAM46B	down in HPV-IMU	Epdermial_cell_differentiation_Oxidative_reduction_process_Ribosome_biogenesis
CARD10	down in HPV-IMU	Epdermial_cell_differentiation_Oxidative_reduction_process_Ribosome_biogenesis
RAET1L	down in HPV-IMU	Epdermial_cell_differentiation_Oxidative_reduction_process_Ribosome_biogenesis
RAB38	down in HPV-IMU	Epdermial_cell_differentiation_Oxidative_reduction_process_Ribosome_biogenesis
KPRP	down in HPV-IMU	Epdermial_cell_differentiation_Oxidative_reduction_process_Ribosome_biogenesis
CLDN7	up in HPV-KRT	Keratinization_Oxidation_reduction_process_DNA_repair
TMEM40	up in HPV-KRT	Keratinization_Oxidation_reduction_process_DNA_repair
CLEC2B	up in HPV-KRT	Keratinization_Oxidation_reduction_process_DNA_repair
MUC20	up in HPV-KRT	Keratinization_Oxidation_reduction_process_DNA_repair
P2RY1	up in HPV-KRT	Keratinization_Oxidation_reduction_process_DNA_repair
NR4A2	up in HPV-KRT	Keratinization_Oxidation_reduction_process_DNA_repair
C1orf106	up in HPV-KRT	Keratinization_Oxidation_reduction_process_DNA_repair
KLF5	up in HPV-KRT	Keratinization_Oxidation_reduction_process_DNA_repair
LAD1	up in HPV-KRT	Keratinization_Oxidation_reduction_process_DNA_repair
PLS1	up in HPV-KRT	Keratinization_Oxidation_reduction_process_DNA_repair
BIRC3	up in HPV-IMU	Adaptive_immune_response_Innate_immune_response_T_B_cell_activation
CRB2	up in HPV-IMU	Adaptive_immune_response_Innate_immune_response_T_B_cell_activation
GRIN2A	up in HPV-IMU	Adaptive_immune_response_Innate_immune_response_T_B_cell_activation
C11orf92	up in HPV-IMU	Adaptive_immune_response_Innate_immune_response_T_B_cell_activation
ISL1	up in HPV-IMU	Adaptive_immune_response_Innate_immune_response_T_B_cell_activation
ANO4	up in HPV-IMU	Adaptive_immune_response_Innate_immune_response_T_B_cell_activation
WSCD1	up in HPV-IMU	Adaptive_immune_response_Innate_immune_response_T_B_cell_activation
SPIB	up in HPV-IMU	Adaptive_immune_response_Innate_immune_response_T_B_cell_activation
PRELP	up in HPV-IMU	Adaptive_immune_response_Innate_immune_response_T_B_cell_activation
MGAT3	up in HPV-IMU	Adaptive_immune_response_Innate_immune_response_T_B_cell_activation
CDH23	up in HPV-IMU	Adaptive_immune_response_Innate_immune_response_T_B_cell_activation
KEL	up in HPV-IMU	Adaptive_immune_response_Innate_immune_response_T_B_cell_activation
LRRN1	up in HPV-IMU	Adaptive_immune_response_Innate_immune_response_T_B_cell_activation
C8G	up in HPV-IMU	Adaptive_immune_response_Innate_immune_response_T_B_cell_activation
ADARB2	up in HPV-IMU	Adaptive_immune_response_Innate_immune_response_T_B_cell_activation
PKDCC	up in HPV-IMU	Adaptive_immune_response_Innate_immune_response_T_B_cell_activation
SP5	up in HPV-IMU	Adaptive_immune_response_Innate_immune_response_T_B_cell_activation
SUSD5	up in HPV-IMU	Adaptive_immune_response_Innate_immune_response_T_B_cell_activation
IRX6	up in HPV-IMU	Adaptive_immune_response_Innate_immune_response_T_B_cell_activation
KCNB2	up in HPV-IMU	Adaptive_immune_response_Innate_immune_response_T_B_cell_activation

### Sheet: 150
genes	direction	pathway
SOX14	down in HPV-KRT	Extracellular_matrix_Mesenchymal_differentiation_Angiogenesis
SFRP1	down in HPV-KRT	Extracellular_matrix_Mesenchymal_differentiation_Angiogenesis
HOXB13	down in HPV-KRT	Extracellular_matrix_Mesenchymal_differentiation_Angiogenesis
IL17REL	down in HPV-KRT	Extracellular_matrix_Mesenchymal_differentiation_Angiogenesis
MEGF10	down in HPV-KRT	Extracellular_matrix_Mesenchymal_differentiation_Angiogenesis
SOX8	down in HPV-KRT	Extracellular_matrix_Mesenchymal_differentiation_Angiogenesis
EN1	down in HPV-KRT	Extracellular_matrix_Mesenchymal_differentiation_Angiogenesis
NPPC	down in HPV-KRT	Extracellular_matrix_Mesenchymal_differentiation_Angiogenesis
TRPA1	down in HPV-KRT	Extracellular_matrix_Mesenchymal_differentiation_Angiogenesis
IL1R2	down in HPV-KRT	Extracellular_matrix_Mesenchymal_differentiation_Angiogenesis
B4GALNT2	down in HPV-KRT	Extracellular_matrix_Mesenchymal_differentiation_Angiogenesis
WBSCR17	down in HPV-KRT	Extracellular_matrix_Mesenchymal_differentiation_Angiogenesis
COL22A1	down in HPV-KRT	Extracellular_matrix_Mesenchymal_differentiation_Angiogenesis
VSTM2L	down in HPV-KRT	Extracellular_matrix_Mesenchymal_differentiation_Angiogenesis
COL19A1	down in HPV-KRT	Extracellular_matrix_Mesenchymal_differentiation_Angiogenesis
RET	down in HPV-KRT	Extracellular_matrix_Mesenchymal_differentiation_Angiogenesis
SYNPO2	down in HPV-KRT	Extracellular_matrix_Mesenchymal_differentiation_Angiogenesis
MGC45800	down in HPV-KRT	Extracellular_matrix_Mesenchymal_differentiation_Angiogenesis
NRXN1	down in HPV-KRT	Extracellular_matrix_Mesenchymal_differentiation_Angiogenesis
RNF150	down in HPV-KRT	Extracellular_matrix_Mesenchymal_differentiation_Angiogenesis
AR	down in HPV-KRT	Extracellular_matrix_Mesenchymal_differentiation_Angiogenesis
SULT1E1	down in HPV-KRT	Extracellular_matrix_Mesenchymal_differentiation_Angiogenesis
LSAMP	down in HPV-KRT	Extracellular_matrix_Mesenchymal_differentiation_Angiogenesis
ENPP6	down in HPV-KRT	Extracellular_matrix_Mesenchymal_differentiation_Angiogenesis
CCDC8	down in HPV-KRT	Extracellular_matrix_Mesenchymal_differentiation_Angiogenesis
VSTM4	down in HPV-KRT	Extracellular_matrix_Mesenchymal_differentiation_Angiogenesis
LGI2	down in HPV-KRT	Extracellular_matrix_Mesenchymal_differentiation_Angiogenesis
ARNT2	down in HPV-KRT	Extracellular_matrix_Mesenchymal_differentiation_Angiogenesis
FAM189A2	down in HPV-KRT	Extracellular_matrix_Mesenchymal_differentiation_Angiogenesis
VCAM1	down in HPV-KRT	Extracellular_matrix_Mesenchymal_differentiation_Angiogenesis
POU3F1	down in HPV-IMU	Epdermial_cell_differentiation_Oxidative_reduction_process_Ribosome_biogenesis
SFN	down in HPV-IMU	Epdermial_cell_differentiation_Oxidative_reduction_process_Ribosome_biogenesis
KDM5B-AS1	down in HPV-IMU	Epdermial_cell_differentiation_Oxidative_reduction_process_Ribosome_biogenesis
SLC35G1	down in HPV-IMU	Epdermial_cell_differentiation_Oxidative_reduction_process_Ribosome_biogenesis
OSGIN1	down in HPV-IMU	Epdermial_cell_differentiation_Oxidative_reduction_process_Ribosome_biogenesis
FAM46B	down in HPV-IMU	Epdermial_cell_differentiation_Oxidative_reduction_process_Ribosome_biogenesis
CARD10	down in HPV-IMU	Epdermial_cell_differentiation_Oxidative_reduction_process_Ribosome_biogenesis
RAET1L	down in HPV-IMU	Epdermial_cell_differentiation_Oxidative_reduction_process_Ribosome_biogenesis
RAB38	down in HPV-IMU	Epdermial_cell_differentiation_Oxidative_reduction_process_Ribosome_biogenesis
KPRP	down in HPV-IMU	Epdermial_cell_differentiation_Oxidative_reduction_process_Ribosome_biogenesis
WNT9A	down in HPV-IMU	Epdermial_cell_differentiation_Oxidative_reduction_process_Ribosome_biogenesis
S100A10	down in HPV-IMU	Epdermial_cell_differentiation_Oxidative_reduction_process_Ribosome_biogenesis
KLC3	down in HPV-IMU	Epdermial_cell_differentiation_Oxidative_reduction_process_Ribosome_biogenesis
EVPLL	down in HPV-IMU	Epdermial_cell_differentiation_Oxidative_reduction_process_Ribosome_biogenesis
MFSD2A	down in HPV-IMU	Epdermial_cell_differentiation_Oxidative_reduction_process_Ribosome_biogenesis
RNASE7	down in HPV-IMU	Epdermial_cell_differentiation_Oxidative_reduction_process_Ribosome_biogenesis
ARTN	down in HPV-IMU	Epdermial_cell_differentiation_Oxidative_reduction_process_Ribosome_biogenesis
KCNH1	down in HPV-IMU	Epdermial_cell_differentiation_Oxidative_reduction_process_Ribosome_biogenesis
TCHH	down in HPV-IMU	Epdermial_cell_differentiation_Oxidative_reduction_process_Ribosome_biogenesis
ABCA12	down in HPV-IMU	Epdermial_cell_differentiation_Oxidative_reduction_process_Ribosome_biogenesis
ARL4D	down in HPV-IMU	Epdermial_cell_differentiation_Oxidative_reduction_process_Ribosome_biogenesis
REEP1	down in HPV-IMU	Epdermial_cell_differentiation_Oxidative_reduction_process_Ribosome_biogenesis
AKR1C3	down in HPV-IMU	Epdermial_cell_differentiation_Oxidative_reduction_process_Ribosome_biogenesis
KRT6A	down in HPV-IMU	Epdermial_cell_differentiation_Oxidative_reduction_process_Ribosome_biogenesis
ZNF365	down in HPV-IMU	Epdermial_cell_differentiation_Oxidative_reduction_process_Ribosome_biogenesis
CRABP2	down in HPV-IMU	Epdermial_cell_differentiation_Oxidative_reduction_process_Ribosome_biogenesis
CNFN	down in HPV-IMU	Epdermial_cell_differentiation_Oxidative_reduction_process_Ribosome_biogenesis
TMEM63C	down in HPV-IMU	Epdermial_cell_differentiation_Oxidative_reduction_process_Ribosome_biogenesis
CA12	down in HPV-IMU	Epdermial_cell_differentiation_Oxidative_reduction_process_Ribosome_biogenesis
LGALS7B	down in HPV-IMU	Epdermial_cell_differentiation_Oxidative_reduction_process_Ribosome_biogenesis
CLDN7	up in HPV-KRT	Keratinization_Oxidation_reduction_process_DNA_repair
TMEM40	up in HPV-KRT	Keratinization_Oxidation_reduction_process_DNA_repair
CLEC2B	up in HPV-KRT	Keratinization_Oxidation_reduction_process_DNA_repair
MUC20	up in HPV-KRT	Keratinization_Oxidation_reduction_process_DNA_repair
P2RY1	up in HPV-KRT	Keratinization_Oxidation_reduction_process_DNA_repair
NR4A2	up in HPV-KRT	Keratinization_Oxidation_reduction_process_DNA_repair
C1orf106	up in HPV-KRT	Keratinization_Oxidation_reduction_process_DNA_repair
KLF5	up in HPV-KRT	Keratinization_Oxidation_reduction_process_DNA_repair
LAD1	up in HPV-KRT	Keratinization_Oxidation_reduction_process_DNA_repair
PLS1	up in HPV-KRT	Keratinization_Oxidation_reduction_process_DNA_repair
CPNE8	up in HPV-KRT	Keratinization_Oxidation_reduction_process_DNA_repair
CES2	up in HPV-KRT	Keratinization_Oxidation_reduction_process_DNA_repair
AKR7A3	up in HPV-KRT	Keratinization_Oxidation_reduction_process_DNA_repair
BDKRB1	up in HPV-KRT	Keratinization_Oxidation_reduction_process_DNA_repair
METRNL	up in HPV-KRT	Keratinization_Oxidation_reduction_process_DNA_repair
ANKRD19P	up in HPV-KRT	Keratinization_Oxidation_reduction_process_DNA_repair
C14orf162	up in HPV-KRT	Keratinization_Oxidation_reduction_process_DNA_repair
MPZL2	up in HPV-KRT	Keratinization_Oxidation_reduction_process_DNA_repair
TM4SF1	up in HPV-KRT	Keratinization_Oxidation_reduction_process_DNA_repair
DUOX1	up in HPV-KRT	Keratinization_Oxidation_reduction_process_DNA_repair
MAP3K9	up in HPV-KRT	Keratinization_Oxidation_reduction_process_DNA_repair
RAB25	up in HPV-KRT	Keratinization_Oxidation_reduction_process_DNA_repair
TMCC3	up in HPV-KRT	Keratinization_Oxidation_reduction_process_DNA_repair
BMP7	up in HPV-KRT	Keratinization_Oxidation_reduction_process_DNA_repair
RHOV	up in HPV-KRT	Keratinization_Oxidation_reduction_process_DNA_repair
ACPP	up in HPV-KRT	Keratinization_Oxidation_reduction_process_DNA_repair
HPDL	up in HPV-KRT	Keratinization_Oxidation_reduction_process_DNA_repair
C12orf54	up in HPV-KRT	Keratinization_Oxidation_reduction_process_DNA_repair
PPL	up in HPV-KRT	Keratinization_Oxidation_reduction_process_DNA_repair
CAMSAP3	up in HPV-KRT	Keratinization_Oxidation_reduction_process_DNA_repair
BIRC3	up in HPV-IMU	Adaptive_immune_response_Innate_immune_response_T_B_cell_activation
CRB2	up in HPV-IMU	Adaptive_immune_response_Innate_immune_response_T_B_cell_activation
GRIN2A	up in HPV-IMU	Adaptive_immune_response_Innate_immune_response_T_B_cell_activation
C11orf92	up in HPV-IMU	Adaptive_immune_response_Innate_immune_response_T_B_cell_activation
ISL1	up in HPV-IMU	Adaptive_immune_response_Innate_immune_response_T_B_cell_activation
ANO4	up in HPV-IMU	Adaptive_immune_response_Innate_immune_response_T_B_cell_activation
WSCD1	up in HPV-IMU	Adaptive_immune_response_Innate_immune_response_T_B_cell_activation
SPIB	up in HPV-IMU	Adaptive_immune_response_Innate_immune_response_T_B_cell_activation
PRELP	up in HPV-IMU	Adaptive_immune_response_Innate_immune_response_T_B_cell_activation
MGAT3	up in HPV-IMU	Adaptive_immune_response_Innate_immune_response_T_B_cell_activation
CDH23	up in HPV-IMU	Adaptive_immune_response_Innate_immune_response_T_B_cell_activation
KEL	up in HPV-IMU	Adaptive_immune_response_Innate_immune_response_T_B_cell_activation
LRRN1	up in HPV-IMU	Adaptive_immune_response_Innate_immune_response_T_B_cell_activation
C8G	up in HPV-IMU	Adaptive_immune_response_Innate_immune_response_T_B_cell_activation
ADARB2	up in HPV-IMU	Adaptive_immune_response_Innate_immune_response_T_B_cell_activation
PKDCC	up in HPV-IMU	Adaptive_immune_response_Innate_immune_response_T_B_cell_activation
SP5	up in HPV-IMU	Adaptive_immune_response_Innate_immune_response_T_B_cell_activation
SUSD5	up in HPV-IMU	Adaptive_immune_response_Innate_immune_response_T_B_cell_activation
IRX6	up in HPV-IMU	Adaptive_immune_response_Innate_immune_response_T_B_cell_activation
KCNB2	up in HPV-IMU	Adaptive_immune_response_Innate_immune_response_T_B_cell_activation
ABCA3	up in HPV-IMU	Adaptive_immune_response_Innate_immune_response_T_B_cell_activation
TG	up in HPV-IMU	Adaptive_immune_response_Innate_immune_response_T_B_cell_activation
BCL2A1	up in HPV-IMU	Adaptive_immune_response_Innate_immune_response_T_B_cell_activation
ITGA9	up in HPV-IMU	Adaptive_immune_response_Innate_immune_response_T_B_cell_activation
COL4A4	up in HPV-IMU	Adaptive_immune_response_Innate_immune_response_T_B_cell_activation
UBD	up in HPV-IMU	Adaptive_immune_response_Innate_immune_response_T_B_cell_activation
RYR3	up in HPV-IMU	Adaptive_immune_response_Innate_immune_response_T_B_cell_activation
BTNL9	up in HPV-IMU	Adaptive_immune_response_Innate_immune_response_T_B_cell_activation
ZFHX2	up in HPV-IMU	Adaptive_immune_response_Innate_immune_response_T_B_cell_activation
GABRP	up in HPV-IMU	Adaptive_immune_response_Innate_immune_response_T_B_cell_activation
CD8B	up in HPV-IMU	Adaptive_immune_response_Innate_immune_response_T_B_cell_activation
RAB42	up in HPV-IMU	Adaptive_immune_response_Innate_immune_response_T_B_cell_activation
PNMA3	up in HPV-IMU	Adaptive_immune_response_Innate_immune_response_T_B_cell_activation
RNF165	up in HPV-IMU	Adaptive_immune_response_Innate_immune_response_T_B_cell_activation
SPOCK2	up in HPV-IMU	Adaptive_immune_response_Innate_immune_response_T_B_cell_activation
HLA-DQB2	up in HPV-IMU	Adaptive_immune_response_Innate_immune_response_T_B_cell_activation
STXBP6	up in HPV-IMU	Adaptive_immune_response_Innate_immune_response_T_B_cell_activation
SV2B	up in HPV-IMU	Adaptive_immune_response_Innate_immune_response_T_B_cell_activation
TNFRSF9	up in HPV-IMU	Adaptive_immune_response_Innate_immune_response_T_B_cell_activation
SCNN1G	up in HPV-IMU	Adaptive_immune_response_Innate_immune_response_T_B_cell_activation
IL22RA2	up in HPV-IMU	Adaptive_immune_response_Innate_immune_response_T_B_cell_activation
EMID1	up in HPV-IMU	Adaptive_immune_response_Innate_immune_response_T_B_cell_activation
TMEM108	up in HPV-IMU	Adaptive_immune_response_Innate_immune_response_T_B_cell_activation
OCA2	up in HPV-IMU	Adaptive_immune_response_Innate_immune_response_T_B_cell_activation
PADI2	up in HPV-IMU	Adaptive_immune_response_Innate_immune_response_T_B_cell_activation
DNAH6	up in HPV-IMU	Adaptive_immune_response_Innate_immune_response_T_B_cell_activation
BCL2	up in HPV-IMU	Adaptive_immune_response_Innate_immune_response_T_B_cell_activation
EFHA2	up in HPV-IMU	Adaptive_immune_response_Innate_immune_response_T_B_cell_activation
LINC00173	up in HPV-IMU	Adaptive_immune_response_Innate_immune_response_T_B_cell_activation
ZNF43	up in HPV-IMU	Adaptive_immune_response_Innate_immune_response_T_B_cell_activation
PDE6B	up in HPV-IMU	Adaptive_immune_response_Innate_immune_response_T_B_cell_activation
IL27RA	up in HPV-IMU	Adaptive_immune_response_Innate_immune_response_T_B_cell_activation
CDHR3	up in HPV-IMU	Adaptive_immune_response_Innate_immune_response_T_B_cell_activation
COL4A3	up in HPV-IMU	Adaptive_immune_response_Innate_immune_response_T_B_cell_activation
LOC84856	up in HPV-IMU	Adaptive_immune_response_Innate_immune_response_T_B_cell_activation
ZNF385C	up in HPV-IMU	Adaptive_immune_response_Innate_immune_response_T_B_cell_activation
ITGAM	up in HPV-IMU	Adaptive_immune_response_Innate_immune_response_T_B_cell_activation
SEC14L5	up in HPV-IMU	Adaptive_immune_response_Innate_immune_response_T_B_cell_activation
TUB	up in HPV-IMU	Adaptive_immune_response_Innate_immune_response_T_B_cell_activation
RORB	up in HPV-IMU	Adaptive_immune_response_Innate_immune_response_T_B_cell_activation
