## Supplemental Tables for "Tumor Subtype Classification Tool for HPV-associated Head and Neck Cancers": Supplementary_TableS2-Gene_signature_lists.xlsx

### Sheet: B Cell Activation
CD40
VCAM1
JAK3
MSH2
MSH6
GPR183
ZAP70
FLT3
CMTM7
BCL11A
IKZF3
RBPJ
SKAP2
CD24
ICOSLG
MYB
CD180
MLH1
ATP11C
MALT1
CHRNA7
EXO1
PLCL2
DCLRE1C
SWAP70
IKZF1
POU1F1
ITFG2
BST2
CD40LG
LGALS1
PTPRC
NBN
NTRK1
PLCG2
IL7R
PRKCD
GIMAP1
GAPT
TLR4
FZD9
NFAM1
LFNG
HDAC4
AKAP17A
LAX1
LIG4
SP3
NKX2-3
BCL3
BANK1
ZBTB1
PIK3R1
FOXP1
EP300
POLM
TXLNA
ERCC1
CEBPG
LEF1
LRRC8A
RNF168
BAX
EXOSC6
TSHR
CD86
CXCR5
POU2F2
RAG2
ADA
LGALS8
ONECUT1
IGBP1
BCL6
AICDA
LAT2
HDAC9
TPD52
NHEJ1
MFNG
DLL1
PIK3CD
CR2
ITGA4
PRKCB
LYL1
ITGB1
ADAM17
HSPD1
KIT
CD79A
MS4A1
IL4
CHRNA4
KLF6
RNF8
HDAC5
TCF3
RAG1
BLNK
IL10
CLCF1
VPRBP
CTPS1
CHRNB2
PTPN2
O75591
ADGRG3
IL11
EXOSC3
MEF2C
BCL2
BATF
FNIP1
NOTCH2
IFNW1
IFNK
IFNB1
IFNE
PTK2B
CASP8
HHEX
BTK

### Sheet: T Cell Activation
EOMES
CRTAM
AMICA1
DPP4
FOXP3
BLK
C1orf177
IRF4
CD80
IL12B
TNFRSF4
ZAP70
PTGER4
SMAD3
BCL11A
CCND3
IRF1
STX11
JMJD6
FZD7
ZBTB32
NCOR1
MALT1
BCL2
IL15
PLA2G2D
CHRNA7
JAG2
DNAJA3
CEBPB
CXCL12
RC3H1
CBLB
FKBP1B
ZFP36L2
NKAP
ITGB2
IL18R1
FZD5
IKZF1
PREX1
CD151
GATA3
DOCK2
PTPRC
CLEC4D
SATB1
TSC1
TNFSF4
WNT1
RC3H2
IL7R
ITGAD
GIMAP1
PPP3CB
NEDD4
DOCK8
LFNG
LAT
TNFSF14
SLC11A1
FKBP1A
LIG4
NCK2
HSH2D
IL23A
SP3
NCSTN
NKX2-3
WNT4
BCL3
ZBTB1
TBX21
PSMB10
FOXP1
CD48
CLEC4E
NFATC3
DLG1
FYN
DDOST
TREML2
IL2
TXK
LEF1
MPZL2
BAX
PTPN22
TNFSF8
RELB
RORC
RIPK2
PRDX2
CD86
AZI2
MAFB
ITGAL
APBB1IP
ZFP36L1
IFNG
CDK6
RPS6
STAT5A
PAX1
TCF3
EGR1
BCL11B
APC
RPL22
CTNNB1
PKNOX1
SEMA4A
FZD8
EBI3
TGFB1
ITGAM
PSEN2
PSEN1
BRAF
FUT7
WAS
P2RX7
IL4
ABL2
VAV1
RAB27A
B2M
RUNX2
TP53
PRKDC
PATZ1
F2RL1
RAG2
PIK3CG
SLA2
NHEJ1
BTN3A1
PIK3CD
CD2
RSAD2
LCP1
HLA-E
CD7
ICAM1
TNFSF18
ADAM17
CXADR
ANXA1
HSPD1
CD28
KIT
RIPK3
CD276
ELF4
RAG1
STOML2
MICA
MICB
CD3G
CADM1
PRLR
NCK1
FCER1G
CD3D
CTPS1
PTPN2
CD3E
ICOSLG
ITK
LCK
DLL4
KIF13B
NLRC3
ATP7A
GLI3
BATF
PPP3CA
RHOH
SHH
CLEC7A
IFNW1
FADD
ADA
SOX4
RORA
CD1C
CHD7
INS
IFNK
CD8B
CD8A
CD4
IFNB1
IFNE
CASP8

### Sheet: Oxidative Phosphorylation
BID
CCNB1
CDK1
COX4I1
COX5B
COX6A1
COX6A2
COX6B1
COX6C
COX7B
COX7C
COX8A
COX10
COX15
CYC1
DGUOK
DLD
ETFA
ETFB
ETFDH
GPD1
GPD2
COX1
COX2
COX3
CYTB
ND1
ND2
ND3
ND4
ND4L
ND5
ND6
NDUFA1
NDUFA2
NDUFA3
NDUFA4
NDUFA5
NDUFA6
NDUFA7
NDUFA8
NDUFA9
NDUFA10
NDUFAB1
NDUFB1
NDUFB2
NDUFB3
NDUFB4
NDUFB5
NDUFB6
NDUFB7
NDUFB8
NDUFB9
NDUFB10
NDUFC1
NDUFC2
NDUFS1
NDUFS2
NDUFS3
NDUFV1
NDUFS4
NDUFS5
NDUFS6
NDUFS8
NDUFV2
NDUFV3
SDHA
SDHB
SDHC
SDHD
SNCA
TAFAZZIN
UQCRB
UQCRC1
UQCRC2
UQCRFS1
UQCRH
SLC25A12
COX7A2L
COX5A
SCO2
SLC25A13
MYBBP1A
PPARGC1A
UQCR11
POLG2
PARK7
ISCU
GHITM
UQCRQ
DNAJC15
UQCR10
NDUFA13
NDUFAF1
CHCHD2
CYCS
NDUFB11
SDHAF2
NDUFA12
COQ9
PINK1
SLC25A22
SLC25A18
IMMP2L
COX4I2
AIFM2
NDUFA11
ETFRF1
AFG1L
NDUFS7
COA6
MIR210
UQCRHL
UQCC3
UQCRFS1P1
NDUFC2-KCTD14
MTCO2P12

### Sheet: EMT
Gene	Direction of Regulation
CDH11	pos
ITGA5	pos
ITGB1	pos
ITGAV	pos
ITGB6	pos
SDC1	pos
ATL1	pos
ACTA2	pos
CTNNB1	pos
COL1A1	pos
COL3A1	pos
SNAI1	pos
SNAI2	pos
ZEB1	pos
TRIM28	pos
TWIST1	pos
LEF1	pos
ETS1	pos
CDH1	neg
TJP1	neg
COL4A1	neg
LAMB1	neg

### Sheet: Respiratory Electron Transport
AA467197
COA6
COX4I1
COX4I2
COX5A
COX5B
COX6A1
COX6A2
COX6B1
COX6B2
COX6C
COX7A1
COX7A2
COX7A2L
COX7B
COX7B2
COX7C
COX8A
COX8B
COX8C
CYC1
DMAC1
DMAC2
FOXRED1
MT-CO1
MT-CO2
MT-CO3
MT-CYTB
MT-ND1
MT-ND2
MT-ND3
MT-ND4
MT-ND4L
MT-ND5
MT-ND6
NDUFA1
NDUFA2
NDUFA3
NDUFA4
NDUFA4L2
NDUFA5
NDUFA6
NDUFA7
NDUFA8
NDUFA9
NDUFA10
NDUFA11
NDUFA12
NDUFA13
NDUFAB1
NDUFB1
NDUFB2
NDUFB3
NDUFB4
NDUFB4B
NDUFB4C
NDUFB5
NDUFB6
NDUFB7
NDUFB8
NDUFB9
NDUFB10
NDUFB11
NDUFB11B
NDUFC1
NDUFC2
NDUFS1
NDUFS2
NDUFS3
NDUFS4
NDUFS5
NDUFS6
NDUFS7
NDUFS8
NDUFV1
NDUFV2
NDUFV3
SDHA
SDHB
SDHC
SDHD
UQCC3
UQCR10
UQCR11
UQCRB
UQCRC1
UQCRC2
UQCRFS1
UQCRH
UQCRQ
WDR93
NDUFA11
NDUFA12
NDUFA12
NDUFA13
NDUFA13
NDUFAB1
NDUFB1
NDUFB1
NDUFB2
NDUFB3
NDUFB3
NDUFB4
NDUFB4
NDUFB4B
NDUFB4C
NDUFB5
NDUFB5
NDUFB6
NDUFB6
NDUFB6
NDUFB7
NDUFB7
NDUFB8
NDUFB8
NDUFB8
NDUFB9
NDUFB9
NDUFB10
NDUFB10
NDUFB11
NDUFB11
NDUFB11B
NDUFB11B
NDUFC1
NDUFC1
NDUFC2
NDUFC2
NDUFS1
NDUFS2
NDUFS2
NDUFS2
NDUFS3
NDUFS3
NDUFS3
NDUFS3
NDUFS3
NDUFS4
NDUFS4
NDUFS4
NDUFS4
NDUFS4
NDUFS5
NDUFS5
NDUFS6
NDUFS6
NDUFS6
NDUFS7
NDUFS7
NDUFS8
NDUFS8
NDUFS8
NDUFV1
NDUFV1
NDUFV1
NDUFV2
NDUFV2
NDUFV3
NDUFV3
SDHA
SDHA
SDHA
SDHB
SDHB
SDHB
SDHB
SDHC
SDHC
SDHC
SDHC
SDHD
SDHD
SDHD
UQCC3
UQCR10
UQCR10
UQCR11
UQCRB
UQCRB
UQCRB
UQCRC1
UQCRC1
UQCRC2
UQCRC2
UQCRC2
UQCRC2
UQCRC2
UQCRFS1
UQCRFS1
UQCRFS1
UQCRFS1
UQCRH
UQCRH
UQCRH
UQCRQ
UQCRQ
WDR93

### Sheet: Keratinization
SPRR4
S100A7
SCEL
EREG
B2RAG9
WNT5A
SPRR2A
SPRR2B
SPRR1A
POU2F3
RBPJ
SAV1
TP63
IRF6
POU3F1
STK4
DSG4
MADCAM1
FOXN1
TSG101
YAP1
EVPL
EPHA2
LCE1B
PRR9
XP32
LCE1E
LCE1F
NOTCH1
LATS1
MAP2K1
LCE3A
LCE3E
CERS3
LATS2
INTU
ADAM9
TXNIP
CRCT1
PIP5K1A
KRT10
WNT16
SPRR3
KRT16
JAG1
ANXA1
CASP3
SPRR2F
LCE3D
AKR1C3
TGM1
SPRR2D
SPRR2E
SPRR1B
DSP
LOR
ST14
CLIC4
IVL
FLG
ACER1
TGM3
MED1
CDSN
Q15515
SPRR2G
CSTA
LCE1C
LCE1D
0

### Sheet: Mesenchymal
ACVR1
JAG1
AMELX
ANXA6
BCL2
BMP2
BMP4
BMP5
BMP7
BMPR1A
LDLRAD4
CFL1
COL1A1
CTNNB1
DAB2
DAG1
DDX5
EDN1
EDN3
EDNRA
EDNRB
EFNA1
EFNB1
ENG
EPHA3
ERBB4
EZH2
FGF8
FGF10
FGFR1
FGFR2
FOXF2
FOXC1
FOXC2
FN1
FOLR1
MTOR
FRZB
GBX2
GCNT2
GDNF
GSK3B
HAS2
HDAC2
HGF
NRG1
HIF1A
FOXA1
FOXA2
HNRNPAB
HPN
HES1
HTR2B
RBPJ
IL1B
IL6
ISL1
LAMA5
LOXL2
LRP6
SMAD2
SMAD3
SMAD4
SMAD7
MDK
MEF2C
KITLG
MSX1
MSX2
NOTCH1
NRTN
PAX2
PITX2
PPP2CA
MAPK1
MAPK3
PTEN
RET
S100A4
SERPINB3
SDCBP
SEMA3F
SFRP1
SFRP2
SHH
SNAI2
SMO
SNAI1
SOX9
SOX10
SOX11
STAT1
TBX1
TBX5
TCF21
TCOF1
TGFB1
TGFB1I1
TGFB2
TGFB3
TGFBR1
TGFBR2
TGFBR3
TIAM1
NKX2-1
TWIST1
WNT2
WNT5A
WNT8A
WNT11
SEMA3B
HMGA2
ALX1
AXIN2
EOMES
SEMA7A
ADAM15
NRP2
NRP1
ALDH1A2
PHOX2B
SEMA5A
NOLC1
DLG5
NOG
HAND2
SEMA3E
CUL7
ZEB2
FGF19
PDCD6
TRIM28
SPRY1
SEMA3A
OLFM1
MAD2L2
SEMA6C
SEMA6B
SEMA4F
SEMA4D
SEMA4B
SEMA3C
DDX17
PDPN
SIX2
STRAP
CLASP2
PHLDB1
POFUT2
CLASP1
HEY1
HEY2
CORO1C
BAMBI
WWTR1
HEYL
GREM1
PDCD4
RGCC
SOX8
ADIPOR1
LEF1
WNT16
WNT4
SEMA5B
SEMA4C
SDHAF2
TRIM62
TMEM100
SEMA3G
RTN4
SEMA6A
EPB41L5
SEMA4G
OVOL2
KLHL12
PBLD
SEMA4A
FBXL17
PHACTR4
SEMA6D
ZNF703
FUZ
ELL3
WNT10A
AKNA
FAM83D
FAM172A
KBTBD8
LOXL3
PHLDB2
VASN
OSR1
AMER1
GATA5
GSC
DACT3
GLIPR2
DAB2IP
RDH10
TAPT1
RANBP3L
USF3
SEMA3D
AKNAD1
BCL9L
CRB2
CYP26C1
MCRIP1
RFLNB
MIR149
MIR21
MIR221
MIR222
MIR29B1
MIR29B2
MIR342
PEF1
MIR590
