## Supplemental Tables for "Tumor Subtype Classification Tool for HPV-associated Head and Neck Cancers": supplementary_TableS3-Rigor.xlsx

### Sheet: Training
Steps taken to increase rigor and reproducibility
Training
Train on multiple cohorts to avoid overfitting to a single cohort
Train on multiple input feature lists to avoid overfitting to a single feature set
Use of multiple, complementary machine learners with an ensemble approach - helps ensure robustness and reduces risk of overfitting
Testing (samples with known subtype)
Inclusion of relatively balanced set of samples for classifying small new sample sets
Applying (samples with previously unknown subtype)
Batch correction to avoid bias
Biological assessment of results to verify expected pathway differences
Assess classifier on data from different sites/universities
Inclusion of a relatively balanced set of samples (in our case, UM18) to improve classification for small sampled sized sets
Compare classifier results with results from semi-unsupervised learning approach
Complementary visualizations to ensure consistency and robustness of results (e.g. PCA and heatmaps)
Test classifier on data from both fresh frozen and FFPE samples - checks source/library type correction and consistency
Test with various percentages of missing gene information to ensure robustness
