## Supplemental Tables for "Tumor Subtype Classification Tool for HPV-associated Head and Neck Cancers": Supplementary_TableS4-Classification_results.xlsx

### Sheet: test set
Non-PCA	TCGA.BA.5559	TCGA.BB.4228	TCGA.BA.A4IH	TCGA.P3.A5QF	TCGA.CR.5250	TCGA.BB.4223	TCGA.CR.6473	TCGA.CR.6467	TCGA.KU.A6H7	TCGA.CN.A6V6	TCGA.CV.7100	TCGA.CN.A6V1	TCGA.RS.A6TP	TCGA.CR.5248	TCGA.CN.4741	TCGA.QK.A6IF	TCGA.HD.8314
rf_10	IMU	KRT	KRT	KRT	IMU	IMU	KRT	KRT	IMU	KRT	KRT	KRT	KRT	KRT	KRT	IMU	KRT
rf_50	IMU	IMU	IMU	KRT	IMU	IMU	KRT	IMU	IMU	KRT	KRT	KRT	KRT	KRT	KRT	IMU	KRT
rf_148	IMU	IMU	IMU	KRT	IMU	IMU	KRT	IMU	KRT	KRT	KRT	KRT	KRT	KRT	KRT	IMU	KRT
knn_10	IMU	IMU	KRT	KRT	IMU	IMU	KRT	IMU	KRT	KRT	KRT	KRT	KRT	KRT	KRT	IMU	KRT
knn_50	IMU	IMU	IMU	KRT	IMU	IMU	KRT	IMU	IMU	IMU	KRT	KRT	KRT	KRT	KRT	IMU	KRT
knn_148	IMU	IMU	IMU	KRT	IMU	IMU	KRT	IMU	KRT	KRT	KRT	KRT	KRT	KRT	KRT	IMU	KRT
gnb_10	IMU	IMU	KRT	KRT	IMU	IMU	KRT	IMU	KRT	KRT	KRT	IMU	KRT	IMU	KRT	IMU	KRT
gnb_50	IMU	IMU	IMU	KRT	IMU	IMU	KRT	IMU	IMU	KRT	KRT	KRT	KRT	KRT	KRT	IMU	KRT
gnb_148	IMU	IMU	IMU	KRT	IMU	IMU	KRT	IMU	KRT	KRT	KRT	KRT	KRT	KRT	KRT	IMU	KRT
svm_10	IMU	KRT	IMU	KRT	IMU	IMU	KRT	IMU	KRT	KRT	KRT	KRT	KRT	KRT	KRT	IMU	KRT
svm_50	IMU	IMU	IMU	KRT	IMU	IMU	KRT	IMU	KRT	KRT	KRT	KRT	KRT	KRT	KRT	IMU	KRT
svm_148	IMU	IMU	IMU	KRT	IMU	IMU	KRT	IMU	KRT	KRT	KRT	KRT	KRT	KRT	KRT	IMU	KRT
elasticnet_10	IMU	KRT	IMU	KRT	IMU	IMU	KRT	IMU	KRT	KRT	KRT	IMU	KRT	KRT	KRT	IMU	KRT
elasticnet_50	IMU	IMU	IMU	KRT	IMU	IMU	KRT	IMU	KRT	KRT	KRT	KRT	KRT	KRT	KRT	IMU	KRT
elasticnet_148	IMU	IMU	IMU	KRT	IMU	IMU	KRT	IMU	KRT	KRT	KRT	KRT	KRT	KRT	KRT	IMU	KRT
PCA	TCGA.BA.5559	TCGA.BB.4228	TCGA.BA.A4IH	TCGA.P3.A5QF	TCGA.CR.5250	TCGA.BB.4223	TCGA.CR.6473	TCGA.CR.6467	TCGA.KU.A6H7	TCGA.CN.A6V6	TCGA.CV.7100	TCGA.CN.A6V1	TCGA.RS.A6TP	TCGA.CR.5248	TCGA.CN.4741	TCGA.QK.A6IF	TCGA.HD.8314
rf_10	IMU	IMU	KRT	KRT	IMU	IMU	KRT	IMU	KRT	KRT	KRT	KRT	KRT	IMU	KRT	IMU	KRT
rf_50	IMU	IMU	IMU	KRT	IMU	IMU	KRT	IMU	IMU	IMU	KRT	IMU	KRT	KRT	KRT	IMU	KRT
rf_148	IMU	IMU	IMU	KRT	IMU	IMU	KRT	IMU	IMU	IMU	KRT	IMU	KRT	KRT	KRT	IMU	KRT
knn_10	IMU	KRT	KRT	KRT	IMU	IMU	KRT	KRT	KRT	KRT	KRT	IMU	KRT	IMU	KRT	IMU	KRT
knn_50	IMU	IMU	IMU	KRT	IMU	IMU	KRT	IMU	IMU	IMU	KRT	KRT	KRT	KRT	KRT	IMU	KRT
knn_148	IMU	IMU	IMU	KRT	IMU	IMU	KRT	IMU	KRT	KRT	KRT	KRT	KRT	KRT	KRT	IMU	KRT
gnb_10	IMU	IMU	KRT	KRT	IMU	IMU	KRT	IMU	KRT	KRT	KRT	KRT	KRT	IMU	KRT	IMU	KRT
gnb_50	IMU	IMU	IMU	KRT	IMU	IMU	KRT	IMU	IMU	KRT	KRT	KRT	KRT	KRT	KRT	IMU	KRT
gnb_148	IMU	IMU	IMU	KRT	IMU	IMU	KRT	IMU	KRT	KRT	KRT	KRT	KRT	KRT	KRT	IMU	KRT
svm_10	IMU	IMU	KRT	KRT	IMU	IMU	KRT	IMU	KRT	KRT	KRT	KRT	KRT	KRT	KRT	IMU	KRT
svm_50	IMU	IMU	IMU	KRT	IMU	IMU	KRT	IMU	KRT	KRT	KRT	KRT	KRT	KRT	KRT	IMU	KRT
svm_148	IMU	IMU	IMU	KRT	IMU	IMU	KRT	IMU	KRT	KRT	KRT	KRT	KRT	KRT	KRT	IMU	KRT
elasticnet_10	IMU	IMU	KRT	KRT	IMU	IMU	KRT	IMU	KRT	KRT	KRT	KRT	KRT	KRT	KRT	IMU	KRT
elasticnet_50	IMU	IMU	IMU	KRT	IMU	IMU	KRT	IMU	KRT	KRT	KRT	KRT	KRT	KRT	KRT	IMU	KRT
elasticnet_148	IMU	IMU	IMU	KRT	IMU	IMU	KRT	IMU	KRT	KRT	KRT	KRT	KRT	KRT	KRT	IMU	KRT

### Sheet: Duplicated10_result
spore ID	UM67 ID	classifier subtype	UM18 ID	pre defined subtype
2481	3860-SS-12,4165-SS-32	KRT	HPV+2	KRT
2555	2536-KZ-33-FS	KRT	HPV+5	KRT
2929	2536-KZ-1-FS	KRT	HPV+8	KRT
2997	4165-SS-37	IMU	HPV+9	IMU
3065	4165-SS-2	KRT	HPV+10	KRT
3182	2536-KZ-7-FS	IMU	HPV+13	IMU
3253	4165-SS-44	KRT	HPV+16	KRT
3383	2536-KZ-10-FS	KRT	HPV+17	KRT
3448	2536-KZ-34-FS	KRT	HPV+18	KRT

### Sheet: FFPE voting
sample	Non_PCA_subtype	Non_PCA_voting	Non_PCA_probability	PCA_subtype	PCA_voting	PCA_probability	unsupervised_subtype
2536-KZ-1-FS	KRT	KRT:15;IMU:0	0.0951274	KRT	KRT:15;IMU:0	0.0867648	KRT
2536-KZ-10-FS	KRT	KRT:15;IMU:0	0.0924403	KRT	KRT:15;IMU:0	0.0873116	KRT
2536-KZ-14-FS	IMU	IMU:15;KRT:0	0.725144	IMU	IMU:15;KRT:0	0.645753	IMU
2536-KZ-17-FS	KRT	KRT:15;IMU:0	0.122603	KRT	KRT:15;IMU:0	0.101077	KRT
2536-KZ-18-FS	IMU	IMU:15;KRT:0	0.878001	IMU	IMU:15;KRT:0	0.838482	IMU
2536-KZ-23-FS	IMU	IMU:15;KRT:0	0.886999	IMU	IMU:15;KRT:0	0.857866	IMU
2536-KZ-28-FS	KRT	KRT:15;IMU:0	0.0970911	KRT	KRT:15;IMU:0	0.0812391	KRT
2536-KZ-33-FS	KRT	KRT:15;IMU:0	0.0964413	KRT	KRT:15;IMU:0	0.0827756	KRT
2536-KZ-34-FS	KRT	KRT:15;IMU:0	0.0847463	KRT	KRT:15;IMU:0	0.0779582	KRT
2536-KZ-7-FS	IMU	IMU:15;KRT:0	0.888355	IMU	IMU:15;KRT:0	0.864005	IMU
3687-SS-1	IMU	KRT:4;IMU:11	0.687997	IMU	KRT:5;IMU:10	0.688794	IMU
3687-SS-10	IMU	IMU:15;KRT:0	0.804562	IMU	IMU:15;KRT:0	0.860447	IMU
3687-SS-11	KRT	KRT:15;IMU:0	0.0861951	KRT	KRT:15;IMU:0	0.0988906	KRT
3687-SS-14	IMU	IMU:15;KRT:0	0.718964	IMU	IMU:15;KRT:0	0.774358	IMU
3687-SS-15	IMU	IMU:15;KRT:0	0.826768	IMU	IMU:15;KRT:0	0.850582	IMU
3687-SS-16	KRT	KRT:15;IMU:0	0.164643	KRT	KRT:15;IMU:0	0.217357	IMU
3687-SS-18	IMU	IMU:15;KRT:0	0.882693	IMU	IMU:15;KRT:0	0.902827	IMU
3687-SS-2	KRT	KRT:15;IMU:0	0.125879	KRT	KRT:15;IMU:0	0.158185	KRT
3687-SS-24	IMU	KRT:6;IMU:9	0.55384	IMU	KRT:4;IMU:11	0.65106	IMU
3687-SS-25	KRT	KRT:15;IMU:0	0.211384	KRT	KRT:15;IMU:0	0.375701	IMU
3687-SS-27	KRT	KRT:15;IMU:0	0.103212	KRT	KRT:15;IMU:0	0.121622	KRT
3687-SS-33	IMU	KRT:5;IMU:10	0.65137	IMU	KRT:5;IMU:10	0.740076	IMU
3687-SS-7	KRT	KRT:15;IMU:0	0.148965	KRT	KRT:15;IMU:0	0.208396	KRT
3687-SS-8	KRT	KRT:15;IMU:0	0.104925	KRT	KRT:15;IMU:0	0.107013	KRT
3687-SS-9	KRT	KRT:15;IMU:0	0.177502	KRT	KRT:15;IMU:0	0.218141	IMU
3860-SS-12	KRT	KRT:15;IMU:0	0.133743	KRT	KRT:15;IMU:0	0.277587	KRT
3860-SS-14	KRT	KRT:15;IMU:0	0.0858265	KRT	KRT:15;IMU:0	0.0910187	KRT
3860-SS-18	IMU	IMU:13;KRT:2	0.601539	IMU	KRT:5;IMU:10	0.752364	IMU
3860-SS-5	IMU	KRT:5;IMU:10	0.595158	IMU	KRT:5;IMU:10	0.719583	IMU
3860-SS-7	IMU	KRT:4;IMU:11	0.699332	IMU	IMU:12;KRT:3	0.790465	IMU
3860-SS-8	IMU	IMU:15;KRT:0	0.886056	IMU	IMU:15;KRT:0	0.893223	IMU
3860-SS-9	KRT	KRT:15;IMU:0	0.130824	KRT	KRT:15;IMU:0	0.229478	KRT
4165-SS-11	KRT	KRT:15;IMU:0	0.0836115	KRT	KRT:15;IMU:0	0.0689328	KRT
4165-SS-13	KRT	KRT:15;IMU:0	0.100448	KRT	KRT:15;IMU:0	0.120565	KRT
4165-SS-17	IMU	IMU:15;KRT:0	0.831745	IMU	IMU:15;KRT:0	0.768418	IMU
4165-SS-19	KRT	KRT:15;IMU:0	0.0996833	KRT	KRT:15;IMU:0	0.0985395	KRT
4165-SS-2	KRT	KRT:15;IMU:0	0.0952208	KRT	KRT:15;IMU:0	0.104324	KRT
4165-SS-20	KRT	KRT:14;IMU:1	0.2905	KRT	KRT:12;IMU:3	0.242367	IMU
4165-SS-22	IMU	KRT:6;IMU:9	0.624967	IMU	IMU:13;KRT:2	0.63611	IMU
4165-SS-24	KRT	KRT:15;IMU:0	0.125531	KRT	KRT:15;IMU:0	0.128181	KRT
4165-SS-25	KRT	KRT:15;IMU:0	0.113685	KRT	KRT:15;IMU:0	0.114733	KRT
4165-SS-26	KRT	KRT:15;IMU:0	0.181474	KRT	KRT:15;IMU:0	0.16333	KRT
4165-SS-27	IMU	IMU:15;KRT:0	0.824658	IMU	IMU:15;KRT:0	0.74352	IMU
4165-SS-28	IMU	IMU:15;KRT:0	0.878473	IMU	IMU:15;KRT:0	0.852467	IMU
4165-SS-29	IMU	IMU:15;KRT:0	0.671187	IMU	IMU:15;KRT:0	0.550305	IMU
4165-SS-30	IMU	IMU:15;KRT:0	0.831229	IMU	IMU:15;KRT:0	0.783454	IMU
4165-SS-31	KRT	IMU:2;KRT:13	0.209531	KRT	KRT:15;IMU:0	0.181593	KRT
4165-SS-32	KRT	IMU:5;KRT:10	0.352649	KRT	IMU:5;KRT:10	0.277191	KRT
4165-SS-33	KRT	KRT:15;IMU:0	0.317944	KRT	KRT:13;IMU:2	0.290042	IMU
4165-SS-34	KRT	KRT:15;IMU:0	0.161616	KRT	KRT:15;IMU:0	0.136143	KRT
4165-SS-36	IMU	IMU:15;KRT:0	0.757743	IMU	IMU:15;KRT:0	0.709625	IMU
4165-SS-37	IMU	IMU:15;KRT:0	0.731759	IMU	IMU:15;KRT:0	0.698699	IMU
4165-SS-41	KRT	KRT:15;IMU:0	0.137409	KRT	KRT:15;IMU:0	0.134864	KRT
4165-SS-43	KRT	KRT:15;IMU:0	0.138993	KRT	KRT:15;IMU:0	0.139707	KRT
4165-SS-44	KRT	KRT:15;IMU:0	0.172988	KRT	KRT:15;IMU:0	0.141298	IMU
4165-SS-45	IMU	IMU:15;KRT:0	0.785212	IMU	IMU:15;KRT:0	0.6835	IMU
4165-SS-46	IMU	IMU:12;KRT:3	0.606218	IMU	IMU:13;KRT:2	0.522793	IMU
4165-SS-47	KRT	KRT:15;IMU:0	0.0769017	KRT	KRT:15;IMU:0	0.0894163	KRT
4165-SS-48	KRT	KRT:15;IMU:0	0.135855	KRT	KRT:15;IMU:0	0.141078	KRT
4165-SS-49	KRT	KRT:15;IMU:0	0.161479	KRT	KRT:15;IMU:0	0.133891	IMU
4165-SS-8	IMU	IMU:15;KRT:0	0.807024	IMU	IMU:15;KRT:0	0.692692	IMU
4165-SS-9	IMU	IMU:15;KRT:0	0.891624	IMU	IMU:15;KRT:0	0.885864	IMU

### Sheet: HVC voting
sample	Non_PCA_subtype	Non_PCA_voting	Non_PCA_probability	PCA_subtype	PCA_voting	PCA_probability	unsupervised_subtype
GS18001	KRT	KRT:15;IMU:0	0.104995	KRT	KRT:15;IMU:0	0.109709	KRT
GS18002	KRT	KRT:15;IMU:0	0.104369	KRT	KRT:15;IMU:0	0.122812	KRT
GS18003	KRT	KRT:15;IMU:0	0.132088	KRT	KRT:15;IMU:0	0.14844	IMU
GS18004	KRT	KRT:15;IMU:0	0.0832013	KRT	KRT:15;IMU:0	0.078088	KRT
GS18005	KRT	KRT:15;IMU:0	0.109617	KRT	KRT:15;IMU:0	0.125244	KRT
GS18006	KRT	KRT:15;IMU:0	0.183839	KRT	KRT:15;IMU:0	0.170111	IMU
GS18007	KRT	KRT:15;IMU:0	0.190864	KRT	KRT:15;IMU:0	0.214462	IMU
GS18008	KRT	KRT:15;IMU:0	0.0878007	KRT	KRT:15;IMU:0	0.095917	KRT
GS18009	KRT	KRT:14;IMU:1	0.177937	KRT	KRT:14;IMU:1	0.197914	KRT
GS18010	KRT	KRT:15;IMU:0	0.124001	KRT	KRT:15;IMU:0	0.14403	KRT
GS18011	KRT	KRT:12;IMU:3	0.35109	KRT	IMU:4;KRT:11	0.396357	IMU
GS18012	KRT	KRT:13;IMU:2	0.250679	KRT	IMU:2;KRT:13	0.253756	KRT
GS18013	KRT	KRT:15;IMU:0	0.158305	KRT	KRT:15;IMU:0	0.135102	IMU
GS18014	KRT	KRT:15;IMU:0	0.170438	KRT	KRT:15;IMU:0	0.159611	IMU
GS18015	KRT	KRT:14;IMU:1	0.218037	KRT	KRT:15;IMU:0	0.205778	KRT
GS18016	KRT	KRT:15;IMU:0	0.141709	KRT	KRT:15;IMU:0	0.156067	IMU
GS18017	KRT	KRT:15;IMU:0	0.130166	KRT	KRT:15;IMU:0	0.134747	KRT
GS18018	KRT	KRT:15;IMU:0	0.121609	KRT	KRT:15;IMU:0	0.121578	KRT
GS18019	IMU	IMU:15;KRT:0	0.835385	IMU	IMU:15;KRT:0	0.819789	IMU
GS18020	KRT	KRT:15;IMU:0	0.0835873	KRT	KRT:15;IMU:0	0.0931248	KRT
GS18021	KRT	KRT:15;IMU:0	0.143801	KRT	KRT:15;IMU:0	0.141049	KRT
GS18022	KRT	KRT:15;IMU:0	0.14098	KRT	KRT:15;IMU:0	0.154713	KRT
GS18023	KRT	KRT:15;IMU:0	0.18356	KRT	KRT:15;IMU:0	0.192918	KRT
GS18026	KRT	KRT:14;IMU:1	0.260375	KRT	KRT:11;IMU:4	0.302441	KRT
GS18027	KRT	KRT:15;IMU:0	0.113432	KRT	KRT:15;IMU:0	0.103808	IMU
GS18028	KRT	KRT:15;IMU:0	0.102599	KRT	KRT:15;IMU:0	0.0888319	KRT
GS18029	KRT	KRT:15;IMU:0	0.111634	KRT	KRT:15;IMU:0	0.130438	KRT
GS18030	KRT	KRT:15;IMU:0	0.122946	KRT	KRT:15;IMU:0	0.117841	KRT
GS18031	KRT	IMU:2;KRT:13	0.252083	KRT	KRT:14;IMU:1	0.240374	KRT
GS18033	KRT	KRT:11;IMU:4	0.291475	KRT	IMU:5;KRT:10	0.305863	KRT
GS18034	KRT	IMU:7;KRT:8	0.564257	IMU	IMU:9;KRT:6	0.590755	IMU
GS18035	KRT	IMU:5;KRT:10	0.366615	KRT	IMU:5;KRT:10	0.362991	KRT
GS18036	KRT	KRT:15;IMU:0	0.0977944	KRT	KRT:15;IMU:0	0.111041	KRT
GS18037	IMU	IMU:8;KRT:7	0.487127	IMU	IMU:9;KRT:6	0.508907	IMU
GS18038	KRT	KRT:15;IMU:0	0.142526	KRT	KRT:15;IMU:0	0.149413	KRT
GS18039	IMU	IMU:15;KRT:0	0.85024	IMU	IMU:15;KRT:0	0.856542	IMU
GS18040	KRT	KRT:15;IMU:0	0.238447	KRT	KRT:15;IMU:0	0.214887	KRT
GS18041	KRT	KRT:15;IMU:0	0.080958	KRT	KRT:15;IMU:0	0.0764837	KRT
GS18043	IMU	IMU:15;KRT:0	0.909823	IMU	IMU:15;KRT:0	0.902073	IMU
GS18044	KRT	KRT:15;IMU:0	0.0842833	KRT	KRT:15;IMU:0	0.0846189	KRT
GS18046	KRT	KRT:11;IMU:4	0.338242	KRT	KRT:12;IMU:3	0.388975	IMU
GS18047	KRT	IMU:5;KRT:10	0.358721	KRT	KRT:12;IMU:3	0.343081	IMU
GS18048	IMU	KRT:7;IMU:8	0.530757	IMU	IMU:11;KRT:4	0.574263	IMU
GS18049	IMU	IMU:15;KRT:0	0.871465	IMU	IMU:15;KRT:0	0.88696	IMU
GS18051	KRT	KRT:15;IMU:0	0.104876	KRT	KRT:15;IMU:0	0.120874	KRT
GS18052	KRT	KRT:15;IMU:0	0.138784	KRT	KRT:15;IMU:0	0.145447	KRT
GS18053	IMU	IMU:15;KRT:0	0.890774	IMU	IMU:15;KRT:0	0.880505	IMU
GS18059	IMU	IMU:15;KRT:0	0.786495	IMU	IMU:15;KRT:0	0.751746	KRT
GS18061	KRT	IMU:4;KRT:11	0.306457	KRT	IMU:4;KRT:11	0.297991	KRT
GS18062	IMU	IMU:15;KRT:0	0.776225	IMU	IMU:15;KRT:0	0.763333	IMU
GS18063	KRT	KRT:15;IMU:0	0.14586	KRT	KRT:15;IMU:0	0.160029	IMU
GS18065	IMU	IMU:15;KRT:0	0.829367	IMU	IMU:15;KRT:0	0.815755	IMU
GS18066	IMU	KRT:4;IMU:11	0.600124	IMU	KRT:5;IMU:10	0.573752	IMU
GS18067	KRT	KRT:15;IMU:0	0.124744	KRT	KRT:15;IMU:0	0.151837	KRT
GS18068	KRT	KRT:15;IMU:0	0.0878979	KRT	KRT:15;IMU:0	0.0991042	KRT
GS18069	KRT	KRT:15;IMU:0	0.129472	KRT	KRT:15;IMU:0	0.13249	KRT
GS18070	IMU	IMU:8;KRT:7	0.478278	KRT	IMU:7;KRT:8	0.462703	IMU
GS18071	KRT	KRT:15;IMU:0	0.141672	KRT	KRT:15;IMU:0	0.129167	IMU
GS18072	KRT	KRT:15;IMU:0	0.12852	KRT	KRT:15;IMU:0	0.128898	IMU
GS18074	IMU	KRT:5;IMU:10	0.608298	IMU	KRT:5;IMU:10	0.63865	IMU
GS18076	KRT	IMU:5;KRT:10	0.448594	KRT	IMU:5;KRT:10	0.401391	KRT
GS18078	KRT	KRT:15;IMU:0	0.12793	KRT	KRT:15;IMU:0	0.135173	KRT
GS18079	IMU	IMU:15;KRT:0	0.841212	IMU	IMU:15;KRT:0	0.847167	IMU
GS18081	IMU	IMU:15;KRT:0	0.832557	IMU	IMU:15;KRT:0	0.846914	IMU
GS18082	IMU	IMU:15;KRT:0	0.860316	IMU	IMU:15;KRT:0	0.889734	IMU
GS18085	IMU	IMU:15;KRT:0	0.747565	IMU	IMU:15;KRT:0	0.752017	IMU
GS18087	IMU	IMU:15;KRT:0	0.883695	IMU	IMU:15;KRT:0	0.877982	IMU
GS18088	IMU	IMU:15;KRT:0	0.795891	IMU	IMU:15;KRT:0	0.802713	IMU
GS18091	IMU	KRT:5;IMU:10	0.578752	IMU	KRT:5;IMU:10	0.589679	IMU
GS18092	KRT	KRT:14;IMU:1	0.228367	KRT	KRT:15;IMU:0	0.237828	KRT
GS18093	IMU	IMU:15;KRT:0	0.822617	IMU	IMU:15;KRT:0	0.87746	IMU
GS18094	IMU	IMU:15;KRT:0	0.776236	IMU	IMU:15;KRT:0	0.752554	IMU
GS18095	IMU	IMU:15;KRT:0	0.770793	IMU	IMU:15;KRT:0	0.744398	IMU
GS18096	KRT	KRT:11;IMU:4	0.305235	KRT	KRT:13;IMU:2	0.28832	KRT
GS18097	KRT	IMU:7;KRT:8	0.423381	KRT	KRT:10;IMU:5	0.42108	KRT
GS18098	IMU	IMU:15;KRT:0	0.866852	IMU	IMU:15;KRT:0	0.829253	IMU
GS18099	IMU	IMU:15;KRT:0	0.823881	IMU	IMU:15;KRT:0	0.799688	IMU
GS18101	KRT	KRT:15;IMU:0	0.176105	KRT	KRT:15;IMU:0	0.174484	KRT
GS18102	IMU	IMU:15;KRT:0	0.691319	IMU	IMU:15;KRT:0	0.655112	IMU
GS18103	KRT	KRT:15;IMU:0	0.162419	KRT	KRT:15;IMU:0	0.165463	IMU
GS18105	KRT	KRT:15;IMU:0	0.144622	KRT	KRT:15;IMU:0	0.145548	IMU
GS18108	IMU	IMU:15;KRT:0	0.820637	IMU	IMU:15;KRT:0	0.816983	IMU
GS18109	KRT	KRT:15;IMU:0	0.24536	KRT	IMU:1;KRT:14	0.256601	IMU
